# Perturbations of the ZED1 Pseudokinase Activate Plant Immunity

**DOI:** 10.1101/531665

**Authors:** D. Patrick Bastedo, Madiha Khan, Alexandre Martel, Derek Seto, Inga Kireeva, Jianfeng Zhang, Wardah Masud, David Millar, Jee Yeon Lee, Amy Huei-Yi Lee, Yunchen Gong, André Santos-Severino, David S. Guttman, Darrell Desveaux

## Abstract

The *Pseudomonas syringae* acetyltransferase HopZ1a is delivered into host cells by the type III secretion system to promote bacterial growth. However, in the model plant host *Arabidopsis thaliana,* HopZ1a activity results in an effector-triggered immune response (ETI) that limits bacterial proliferation. HopZ1a-triggered immunity requires the nucleotide-binding, leucine-rich repeat domain (NLR) protein, ZAR1, and the pseudokinase, ZED1. Here we demonstrate that HopZ1a can acetylate members of a family of ‘receptor-like cytoplasmic kinases’ (RLCK family VII; also known as PBS1-like kinases, or PBLs) and promote their interaction with ZED1 and ZAR1 to form a ZAR1-ZED1-PBL ternary complex. Interactions between ZED1 and PBL kinases are determined by the pseudokinase features of ZED1, and mutants designed to restore ZED1 kinase motifs can (1) bind to PBLs, (2) recruit ZAR1, and (3) trigger ZAR1-dependent immunity *in planta*, all independently of HopZ1a. A ZED1 mutant that mimics acetylation by HopZ1a also triggers immunity *in planta,* providing evidence that effector-induced perturbations of ZED1 also activate ZAR1. Overall, our results suggest that interactions between these two RLCK families are promoted by perturbations of structural features that distinguish active from inactive kinase domain conformations. We propose that effector-induced interactions between ZED1/ZRK pseudokinases (RLCK family XII) and PBL kinases (RLCK family VII) provide a sensitive mechanism for detecting perturbations of either kinase family to activate ZAR1-mediated ETI.

**AUTHOR SUMMARY:** All plants must ward off potentially infectious microbes, and those grown in large-scale crop operations are especially vulnerable to the rapid spread of disease by successful pathogens. Although many bacteria and fungi can supress plant immune responses by producing specialized virulence proteins called ‘effectors’, these effectors can also trigger immune responses that render plants resistant to infection. We studied the molecular mechanisms underlying one such effector-triggered immune response elicited by the bacterial effector HopZ1a in the model plant host *Arabidopsis thaliana*. We have shown that HopZ1a promotes binding between a ZED1, a ‘pseudokinase’ required for HopZ1a-triggered immunity, and several ‘true kinases’ (known as PBLs) that are likely targets of HopZ1a activity *in planta*. HopZ1a-induced ZED1-PBL interactions also recruit ZAR1, an *Arabidopsis* ‘resistance protein’ previously implicated in HopZ1a-triggered immunity. Importantly, ZED1 mutants that restore degenerate kinase motifs can bridge interactions between PBLs and ZAR1 (independently of HopZ1a) and trigger immunity *in planta*. Our results suggest that equilibria between active and inactive kinase domain conformations regulate ZED1-PBL interactions and formation of ternary complexes with ZAR1. Improved models describing molecular interactions between immunity determinants, effectors and effector targets will inform efforts to exploit natural diversity for development of crops with enhanced disease resistance.
