## Supplemental File 5 for "Perturbations of the ZED1 Pseudokinase Activate Plant Immunity"

### Sheet: ZED1ambiguous ecotypes
ZED1(ref)	Col-0
ZED1_1	BRR4|BRR23|LI-WP-039|LI-WP-041|LI-RR-096|LI-EF-011|LI-EF-018|Kar-1|MIC-20|MIC-24|BrĂśsarp-45-153|DuckLkSP40|Haz-2|KBS-Mac-68|Ker-4|Ker-5|L-R-5|L-R-10|Lak-12|Mdn-8|Mdn-10|MNF-Pot-10|MNF-Che-49|MNF-Pin-40|Map-8|MuskSP-83|MSGA-12|MSGA-61|Paw-13|Pent-7|Pent-46|Riv-25|Riv-26|SLSP-69|SLSP-67|Yng-4|Yng-53|UKSW06-341|For-2|UKID93|App1-14|Dra1-4|Eden-5|Hov1-7|Lis-3|Sr:3|T480|T710|T960|TĂ D_06|TĂL_03|TEDE…
ZED1_2	Ale-Stenar-56-14|Ale-Stenar-77-31|BrĂśsarp-34-145|ĂngsĂś-59-422|ĂngsĂś-74-430|Mdn-1|UKSW06-257|UKSW06-360|UKSE06-491|UKSE06-639|UKNW06-102|UKNW06-488|UKID11|App1-12|Dra2-1|Eds-9|FjĂ¤1-2|FjĂ¤2-4|LĂśv-5|ĂMĂś1-7|Sparta-1|Stu1-1|T1000|T1050|T1070|T1080|T470|T540|T620|T680|T690|T720|T740|T780|T790|T860|TDr-1|TDr-2|TDr-8|TDr-13|Tottarp-2|TV-38|Kz-13|Bor-4|Ler-1|LL-0|NFA-8|Sq-8|Ct-1|Er-0|Gel-1|Kn-0|K…
ZED1_3	BRR57|BRR60|LI-SET-019|MIA-1|MIA-5|Ale-Stenar-64-24|Brn-10|DuckLkSP38|Lak-13|MNF-Che-47|MuskSP-68|Hov3-5|Rev-2|T1020|T1110|T1160|T610|TĂ D_05|TFĂ_04|TFĂ_06|TFĂ_07|TFĂ_08|TOM_04|TV-10|TV-22|Ra-0|627ME-13Y1|KNO2.41|Algutsrum|Hag-2|HolA-1_2|Kru-3|Sim-1|Stenk-4|Yst-1|Pee-0|Shu-2|OOE2-1|OOE23
ZED1_4	Aledal-6-49|Aledal-14-73|Gro-3|Omn-1|T810|TAA_17|TEDEN_03|Spro_2
ZED1_5	Dra-3|Rubezhnoe-1|Basta-2|Valm
ZED1_6	No-0|HE-1|Obe1-15
ZED1_7	Can-0|Yeg-7|Ezc-2
ZED1_8	Abd-0|Hs-0|Kardz-2
ZED1_9	Map-35|Paw-20|Kas-1
ZED1_10	Shu-1|Samm
ZED1_11	NFA-10|ARGE-1-15
ZED1_12	Br-0|IP-Vaz-0
ZED1_13	TRĂ_01|Cod-0
ZED1_14	Wei-0|Fri_1
ZED1_15	Lerik1-4|Glo-1
ZED1_16	Bik-1|Pib-1
ZED1_17	HĂśf-1|Ha-P2-1
ZED1_18	T890|Ca-0
ZED1_19	Lag2-7|Tri-0
ZED1_20	Melni-1|Ha-HBT1-2
ZED1_21	TDr-16|Castelfed-1-199
ZED1_22	LI-SET-036|Puk-2
ZED1_23	BRR12|LI-OF-061
ZED1_24	Haz-10|Nyl-7
ZED1_25	LI-RR-097|MSGA-10
ZED1_26	Nemrut-1
ZED1_27	Apost-1
ZED1_28	UduI_4-9
ZED1_29	Teiu-2
ZED1_30	CIRY-13
ZED1_31	Ty-1
ZED1_32	HKT2.4
ZED1_33	Mammo-1
ZED1_34	Smt-1
ZED1_35	Bae-0
ZED1_36	Fei-0
ZED1_37	Sij-1
ZED1_38	TOM_03
ZED1_39	Monte-1
ZED1_40	Le-0
ZED1_41	Ped-0
ZED1_42	Pu2-8
ZED1_43	IP-Vdm-0
ZED1_44	Kolyv-6
ZED1_45	Angel-1
ZED1_46	DraII-1
ZED1_47	IP-Svi-0
ZED1_48	Kly-4
ZED1_49	Aitba-2
ZED1_50	Petro-1
ZED1_51	Piq-0
ZED1_52	Mammo-2
ZED1_53	IP-Stp-0
ZED1_54	Stepn-1
ZED1_55	Uk-6
ZED1_56	Basta-3
ZED1_57	Castelfed-4-211
ZED1_58	T850
ZED1_59	Kia_1
ZED1_60	Loz-0
ZED1_61	Sij-2
ZED1_62	Ciste-1
ZED1_63	Ciste-2
ZED1_64	T970
ZED1_65	Mc-1
ZED1_66	T670
ZED1_67	Da-0
ZED1_68	UKSE06-500
ZED1_69	Ees-0
ZED1_70	MAR2-3
ZED1_71	TOU-A1-89
ZED1_72	TAA_03
ZED1_73	Pva-1
ZED1_74	Elp-0
ZED1_75	Com-1
ZED1_76	Wil-1
ZED1_77	Timpo-1
ZED1_78	Basen-1
ZED1_79	IP-Cdc-3
ZED1_80	Sij-4
ZED1_81	Kz-9
ZED1_82	Spro_1
ZED1_83	Pi-0
ZED1_84	UKID63
ZED1_85	Tol-0
ZED1_86	Is-0
ZED1_87	Tomegap-2
ZED1_88	Rennes-11
ZED1_89	IP-Bis-0
ZED1_90	Petergof
ZED1_91	Hadd-3
ZED1_92	Zal-1
ZED1_93	IP-Nog-17
ZED1_94	Lam-0
ZED1_95	Sku-30
ZED1_96	DraIV_6-22
ZED1_97	ISS-20
ZED1_98	IP-Tdc-0
ZED1_99	Epidauros-1
ZED1_100	Vind-1
ZED1_101	Zdarec3
ZED1_102	BrĂśsarp-15-138
ZED1_103	Giffo-1
ZED1_104	TV-7
ZED1_105	Dar-0
ZED1_106	Hec-0
ZED1_107	Parti-1
ZED1_108	Hov1-10
ZED1_109	Pil-0
ZED1_110	Lro-0
ZED1_111	IP-Ria-0
ZED1_112	Tau-0
ZED1_113	TĂ D_01
ZED1_114	IP-Orb-10
ZED1_115	Gr-1
ZED1_116	IP-Ver-5
ZED1_117	Eden-9
ZED1_118	TOM_01
ZED1_119	TAA_14
ZED1_120	Eden-7
ZED1_121	Ăr-1
ZED1_122	TAA_04
ZED1_123	Lch-0
ZED1_124	VĂĽr2-1
ZED1_125	St-0
ZED1_126	Laf-1
ZED1_127	NOZ-6
ZED1_128	Cal-2
ZED1_129	Leg-0
ZED1_130	An-1
ZED1_131	BRR107
ZED1_132	Rak-2
ZED1_133	PNA3.40
ZED1_134	Orast-1
ZED1_135	Sq-1
ZED1_136	TĂź-W1
ZED1_137	Ste-40
ZED1_138	Dr-0
ZED1_139	Pru-0
ZED1_140	IP-Vid-1
ZED1_141	Mitterberg-4-194
ZED1_142	TOU-A1-88
ZED1_143	Li-2:1
ZED1_144	Na-1
ZED1_145	ESP-1-11
ZED1_146	UKSW06-285
ZED1_147	IP-Vig-1
ZED1_148	Doubravnik7
ZED1_149	Vezzano-2.2
ZED1_150	MNF-Pot-15
ZED1_151	Mir-0
ZED1_152	UKID71
ZED1_153	WAV-8
ZED1_154	Mitterberg-1-179
ZED1_155	Bs-1
ZED1_156	Schl-7
ZED1_157	TOM_07
ZED1_158	MNF-Jac-12
ZED1_159	TĂ D_04
ZED1_160	Stu-2
ZED1_161	Vash-1
ZED1_162	Coy-0
ZED1_163	San-2
ZED1_164	Bsch-0
ZED1_165	T900
ZED1_166	HolA-2_2
ZED1_167	UKSW06-179
ZED1_168	Sanna-2
ZED1_169	BrĂś1-6
ZED1_170	VinslĂśv
ZED1_171	IP-Cha-0
ZED1_172	FĂ¤b-2
ZED1_173	Sf-1
ZED1_174	Wl-0
ZED1_175	IP-All-0
ZED1_176	Agu-1
ZED1_177	Tha-1
ZED1_178	Fell1-10
ZED1_179	Eds-1
ZED1_180	Brn-24
ZED1_181	Gre-0
ZED1_182	KNO1.37
ZED1_183	Rev-1
ZED1_184	Hovdala-2
ZED1_185	Got-22
ZED1_186	Fly2-2
ZED1_187	Lu-1
ZED1_188	Ull-A-1
ZED1_189	Mnz-0
ZED1_190	Lm-2
ZED1_191	NC-6
ZED1_192	BĂĽ4-1
ZED1_193	Van-0
ZED1_194	Fi-0
ZED1_195	IP-Vav-0
ZED1_196	OOE1-1
ZED1_197	T1010
ZED1_198	Dra3-1
ZED1_199	Kos-2
ZED1_200	Kal_1
ZED1_201	Ull2-3
ZED1_202	T930
ZED1_203	T980
ZED1_204	TNY_04
ZED1_205	Chat-1
ZED1_206	TĂź-B1-2
ZED1_207	VĂĽr2-6
ZED1_208	IP-Pal-0
ZED1_209	Boa-0
ZED1_210	T990
ZED1_211	IP-Cmo-3
ZED1_212	IP-Tor-1
ZED1_213	IP-Cab-3
ZED1_214	IP-Vpa-1
ZED1_215	IP-Tol-7
ZED1_216	IP-Cor-0
ZED1_217	Et-0
ZED1_218	Pra-6
ZED1_219	TGR_02
ZED1_220	Moz-0
ZED1_221	Kil-0
ZED1_222	UKSE06-118
ZED1_223	Hod
ZED1_224	IP-Pan-0
ZED1_225	Dra-0
ZED1_226	Ndc-0
ZED1_227	Altai-5
ZED1_228	UduI_3-36
ZED1_229	IP-Cal-0
ZED1_230	Col-0
ZED1_231	PHW-2
ZED1_232	Gn2-3
ZED1_233	Angit-1
ZED1_234	Lis-1
ZED1_235	ARR-17
ZED1_236	Shigu-2
ZED1_237	Leo-1
ZED1_238	Moj-0
ZED1_239	T1090
ZED1_240	Ini-0
ZED1_241	Xan-1
ZED1_242	Mitterberg-1-181
ZED1_243	BrĂśsarp-11-135
ZED1_244	Tul-0
ZED1_245	TueSB30-3
ZED1_246	DĂśr-10
ZED1_247	T880
ZED1_248	Per-0
ZED1_249	TBĂ_01
ZED1_250	Esn-2
ZED1_251	IP-Moa-0
ZED1_252	Durh-1
ZED1_253	UKSE06-325
ZED1_254	TOM_06
ZED1_255	Hov4-1
ZED1_256	UKID116
ZED1_257	Tamm-27
ZED1_258	TDr-7
ZED1_259	Sten-0
ZED1_260	Nw-0
ZED1_261	TGR_01
ZED1_262	Prd-0
ZED1_263	Copac-1
ZED1_264	Kolyv-5
ZED1_265	Jablo-1
ZED1_266	T450
ZED1_267	UKSE06-252
ZED1_268	Kil-0
ZED1_269	Mz-0
ZED1_270	LĂśv-1
ZED1_271	Aru-0
ZED1_272	IP-Rds-0
ZED1_273	Kidr-1
ZED1_274	Wu-0
ZED1_275	Cot-0
ZED1_276	Star-8
ZED1_277	Mh-0
ZED1_278	Bar_1
ZED1_279	Lebja-2
ZED1_280	IP-Trs-0
ZED1_281	Mitterberg-2-184
ZED1_282	Lesno-1
ZED1_283	KYC-33
ZED1_284	IP-Men-2
ZED1_285	Ace-0
ZED1_286	Jm-0
ZED1_287	Bivio-1
ZED1_288	Bak-2
ZED1_289	Cvi-0
ZED1_290	Evs-0
ZED1_291	Qui-0
ZED1_292	Co-1
ZED1_293	UKSE06-362
ZED1_294	Vie-0
ZED1_295	Usa-0
ZED1_296	Cho-0
ZED1_297	Aitba-1
ZED1_298	IP-Voz-0
ZED1_299	IP-San-10
ZED1_300	H55
ZED1_301	Buckhorn_Pass
ZED1_302	Galdo-1
ZED1_303	DraIV_3-7
ZED1_304	PYL-6
ZED1_305	Tos-82-387
ZED1_306	Ovi-1
ZED1_307	Dja-1
ZED1_308	Lag2-10
ZED1_309	BRI-2
ZED1_310	Jl-3
ZED1_311	IP-Hor-0
ZED1_312	En-1
ZED1_313	HR-10
ZED1_314	Nicas-1
ZED1_315	IP-Moc-11
ZED1_316	Duk
ZED1_317	DraIV_1-11
ZED1_318	Co
ZED1_319	Mitterberg-3-188
ZED1_320	Istisu-1
ZED1_321	Bela-1
ZED1_322	Lac-0
ZED1_323	T510
ZED1_324	Rou-0
ZED1_325	Val-0
ZED1_326	Bela-2
ZED1_327	Wc-1
ZED1_328	IP-Pro-0
ZED1_329	IP-Vad-0
ZED1_330	Altenb-2
ZED1_331	TRE-1
ZED1_332	Adam-1
ZED1_333	SLSP-31
ZED1_334	IP-Vin-0
ZED1_335	IP-Vdt-0
ZED1_336	Ge-0
ZED1_337	Edi-0
ZED1_338	Di-G
ZED1_339	Rmx-A180
ZED1_340	T1040
ZED1_341	DraIV_2-9
ZED1_342	Voeran-1
ZED1_343	En-D
ZED1_344	Gr-5
ZED1_345	Bil-7
ZED1_346	Amu-0
ZED1_347	Zu-1
ZED1_348	Melni-2
ZED1_349	Zerev-1-35
ZED1_350	Kelsterbach-4
ZED1_351	In-0
ZED1_352	Slavi-2
ZED1_353	Mat-0
ZED1_354	Krazo-1
ZED1_355	T550
ZED1_356	CATS-6
ZED1_357	ZdrI_1-23
ZED1_358	Tamm-2
ZED1_359	Stepn-2
ZED1_360	EdJ_2
ZED1_361	Gu-0
ZED1_362	Pent-23
ZED1_363	Lag1-8
ZED1_364	IP-Sac-0
ZED1_365	RMX3.22
ZED1_366	CSHL-5
ZED1_367	IP-Mon-5
ZED1_368	Bd-0
ZED1_369	Ost-0
ZED1_370	Lecho-1
ZED1_371	Tos-95-393
ZED1_372	Edi-1
ZED1_373	Ullapool-8
ZED1_374	T580
ZED1_375	Utrecht
ZED1_376	DraIV_1-8
ZED1_377	MNF-Pot-75
ZED1_378	PT2.21
ZED1_379	Fri_3
ZED1_380	Si-0
ZED1_381	Zdr-1
ZED1_382	Castelfed-3-209
ZED1_383	Shigu-1
ZED1_384	Chi-0
ZED1_385	OOE3-1
ZED1_386	TDr-5
ZED1_387	Pog-0
ZED1_388	Ull3-4
ZED1_389	MNF-Pot-21
ZED1_390	TueWal-2
ZED1_391	Ha-0
ZED1_392	LIN_S-5
ZED1_393	THĂ_03
ZED1_394	UKSW06-302
ZED1_395	TĂź-WH
ZED1_396	Dem-4
ZED1_397	ZdrI_2-9
ZED1_398	Castelfed-4-214
ZED1_399	Mah-6
ZED1_400	Sever-1
ZED1_401	Lerik2-1
ZED1_402	K-oze-3
ZED1_403	UduI_1-11
ZED1_404	En-2
ZED1_405	UKSE06-470
ZED1_406	Bra-0
ZED1_407	Pt-0
ZED1_408	Hov3-2
ZED1_409	Mitterberg-1-180
ZED1_410	Ven-1
ZED1_411	CIBC-17
ZED1_412	Ts-1
ZED1_413	Es-0
ZED1_414	EkS_2
ZED1_415	Hh-0
ZED1_416	Ko-2
ZED1_417	EkS_3
ZED1_418	IP-Alm-0
ZED1_419	Borky1
ZED1_420	Gy-0
ZED1_421	Gradi-1
ZED1_422	Castelfed-3-207
ZED1_423	GEN-8
ZED1_424	SAUL-24
ZED1_425	Furni-1
ZED1_426	Kolyv-2
ZED1_427	Lom1-1
ZED1_428	TĂź-B2-3
ZED1_429	Gul1-2
ZED1_430	HR-5
ZED1_431	FlyA_3
ZED1_432	Ak-1
ZED1_433	Fel-2
ZED1_434	Ha-S-B
ZED1_435	Rakit-3
ZED1_436	Mitterberg-4-193
ZED1_437	Lp2-6
ZED1_438	Per-1
ZED1_439	PNA3.10
ZED1_440	DraII-6
ZED1_441	MNF-Pin-39
ZED1_442	Erg2-6
ZED1_443	Vimmerby
ZED1_444	DĂśd_3
ZED1_445	Neo-6
ZED1_446	Wank-2
ZED1_447	ZdrI_2-21
ZED1_448	Dobra-1
ZED1_449	IP-Mar-1
ZED1_450	Ta-0
ZED1_451	Alst-1
ZED1_452	RRS-10
ZED1_453	Ting-1
ZED1_454	Hau-0
ZED1_455	Basta-1
ZED1_456	Mitterberg-2-185
ZED1_457	Hn-0
ZED1_458	Uod-1
ZED1_459	Sus-1
ZED1_460	Sei-0
ZED1_461	Da(1)-12
ZED1_462	Istisu-9
ZED1_463	T1060
ZED1_464	Zagub-1
ZED1_465	Bozen-1.1
ZED1_466	Toc-1
ZED1_467	Kulturen-1
ZED1_468	Ale-Stenar-41-1
ZED1_469	KĂ¤vlinge-1
ZED1_470	BĂśt_1
ZED1_471	Knjas-1
ZED1_472	Don-0
ZED1_473	RUM-20
ZED1_474	Boo2-3
ZED1_475	T530
ZED1_476	Eden-2
ZED1_477	Lerik2-6
ZED1_478	Fri_2
ZED1_479	Hal-1
ZED1_480	TĂź-KS-7
ZED1_481	K-oze-1
ZED1_482	Castelfed-1-197
ZED1_483	KBS-Mac-74
ZED1_484	IP-Car-1
ZED1_485	Castelfed-4-213
ZED1_486	LEC-25
ZED1_487	TueV-13
ZED1_488	Mie-1
ZED1_489	Bil-5
ZED1_490	Gol-2
ZED1_491	Nc-1
ZED1_492	Castelfed-1-195
ZED1_493	Cdm-0
ZED1_494	IP-Her-12
ZED1_495	IP-Cap-1
ZED1_496	Castelfed-2-200
ZED1_497	Sij_1/96
ZED1_498	Ga-0
ZED1_499	Noveg-3
ZED1_500	Kin-0
ZED1_501	Iasi-1
ZED1_502	CYR
ZED1_503	PLY-20
ZED1_504	T1120
ZED1_505	Ema-1
ZED1_506	Vas-0
ZED1_507	Uk-3
ZED1_508	IP-Vim-0
ZED1_509	Hart-2
ZED1_510	Rennes-1
ZED1_511	IP-Ldd-0
ZED1_512	Lesno-2
ZED1_513	Koren-1
ZED1_514	Hue-3
ZED1_515	Pu2-7
ZED1_516	Yeg-1
ZED1_517	IP-Iso-4
ZED1_518	Zupan-1
ZED1_519	IP-Cum-1
ZED1_520	Mac-0
ZED1_521	UKID74
ZED1_522	TĂź-NK-12
ZED1_523	UKSW06-226
ZED1_524	Stiav-1
ZED1_525	Bch-1
ZED1_526	Podvi-1
ZED1_527	Sarno-1
ZED1_528	IP-Lso-0
ZED1_529	Sorbo
ZED1_530	Ha-HBT3-11
ZED1_531	IP-Ses-0
ZED1_532	SLSP-35
ZED1_533	WAR
ZED1_534	Np-0
ZED1_535	Bos-0
ZED1_536	Mad-0
ZED1_537	Castelfed-2-203
ZED1_538	Castelfed-1-198
ZED1_539	RĂź-N2
ZED1_540	Tac-0
ZED1_541	Zu-0
ZED1_542	MNF-Riv-21
ZED1_543	Fell2-4
ZED1_544	Mdd-0
ZED1_545	Pfn-10
ZED1_546	UKSE06-432
ZED1_547	Lesno-4
ZED1_548	Masl-1
ZED1_549	Dolna-1-40
ZED1_550	BEZ-9
ZED1_551	IP-Reg-0
ZED1_552	Bijisk-4
ZED1_553	Yeg-5
ZED1_554	Ha-HBT2-10
ZED1_555	Nar-5
ZED1_556	IP-Mur-0
ZED1_557	Ms-0
ZED1_558	Pigna-1
ZED1_559	UKID96
ZED1_560	TDr-4
ZED1_561	IP-Rev-0
ZED1_562	Vajug-1
ZED1_563	Goced-1
ZED1_564	Kolar-1
ZED1_565	Leska-1-44
ZED1_566	Pun-0
ZED1_567	IP-Fun-0
ZED1_568	Are-0
ZED1_569	Boot-1
ZED1_570	UKNW06-233
ZED1_571	IST-29
ZED1_572	Rib-1
ZED1_573	Ws-2
ZED1_574	Ragl-1
ZED1_575	Ei-2
ZED1_576	Wt-5
ZED1_577	Nosov-1
ZED1_578	Aul-0
ZED1_579	Castelfed-2-202
ZED1_580	Li-7
ZED1_581	Olympia-2
ZED1_582	11C1
ZED1_583	Castelfed-1-196
ZED1_584	Pfn-N2.2-6
ZED1_585	Zabar-1
ZED1_586	Kni-1
ZED1_587	IP-Coa-0
ZED1_588	Castelfed-3-206
ZED1_589	IP-Adm-0
ZED1_590	Su-0
ZED1_591	BĂśn_1
ZED1_592	Fly2-1
ZED1_593	IP-Jim-1
ZED1_594	Rue3.1-31
ZED1_595	Radk-1
ZED1_596	Staro-1
ZED1_597	Omn-5
ZED1_598	Bur-0
ZED1_599	Etna-2
ZED1_600	Balan-1
ZED1_601	T800
ZED1_602	Mitterberg-3-187
ZED1_603	Ag-0
ZED1_604	TDr-17
ZED1_605	Rakit-1
ZED1_606	Rd-0
ZED1_607	Bela-4
ZED1_608	Sr:5
ZED1_609	Pie-0
ZED1_610	Mitterberg-1-182
ZED1_611	IP-Rel-0
ZED1_612	Stw-0
ZED1_613	Yo-0
ZED1_614	Je-0
ZED1_615	Wa-1
ZED1_616	IP-Hum-2
ZED1_617	Db-1
ZED1_618	Zerev-1-34
ZED1_619	VED-10
ZED1_620	IP-Ara-4
ZED1_621	IP-Hoy-0
ZED1_622	RĂź4-16
ZED1_623	Ts-5
ZED1_624	Bl-1
ZED1_625	IP-Sdv-3
ZED1_626	IP-Lab-7
ZED1_627	MAR-4-16
ZED1_628	DIR-9
ZED1_629	T460
ZED1_630	UKID107
ZED1_631	Lag1-7
ZED1_632	Seattle-0
ZED1_633	MNF-Che-2
ZED1_634	Ivano-1
ZED1_635	Lerik2-7
ZED1_636	ANH-1
ZED1_637	Benk-1
ZED1_638	KBG2-13
ZED1_639	Kyoto
ZED1_640	Lp2-2
ZED1_641	Kas-2
ZED1_642	Xan-6
ZED1_643	Lebja-1
ZED1_644	PHW-34
ZED1_645	BrĂśsarp-21-140
ZED1_646	Panke-1
ZED1_647	Halca-1
ZED1_648	FjĂ¤1-5
ZED1_649	Cerv-1
ZED1_650	Gud-3
ZED1_651	Ang-0
ZED1_652	Rhen-1
ZED1_653	Cal-0
ZED1_654	IP-Alo-0
ZED1_655	Kor_4
ZED1_656	Eden-6
ZED1_657	FjĂ¤2-6
ZED1_658	Jl-2
ZED1_659	Teano-1
ZED1_660	IP-Mos-1
ZED1_661	Lund
ZED1_662	Gie-0
ZED1_663	IP-Ben-0
ZED1_664	IP-Vae-2
ZED1_665	Puk-1
ZED1_666	Pad-0
ZED1_667	Pn-0
ZED1_668	RĂź-2
ZED1_669	Xan-3
ZED1_670	Lu3-30
ZED1_671	Appt-1
ZED1_672	IP-Mun-0
ZED1_673	Litva
ZED1_674	Ws-0.2
ZED1_675	IP-Deh-1
ZED1_676	IP-Bar-1
ZED1_677	IP-Gua-1
ZED1_678	Tsu-0
ZED1_679	IP-Elb-0
ZED1_680	RAD-21
ZED1_681	Noveg-1
ZED1_682	Bor-1
ZED1_683	IP-Rei-0
ZED1_684	T1130
ZED1_685	Nyl-2
ZED1_686	Dolen-1
ZED1_687	Mitterberg-1-183
ZED1_688	Ba-1
ZED1_689	Ale-Stenar-44-4
ZED1_690	IP-Hom-4
ZED1_691	TĂL_07
ZED1_692	Liarum
ZED1_693	Sfb-6
ZED1_694	Hamm-1
ZED1_695	Sam-0
ZED1_696	MIC-31
ZED1_697	Kent
ZED1_698	Se-0
ZED1_699	IP-Ala-0
ZED1_700	Lag2-6
ZED1_701	Bes-5
ZED1_702	Ven-0
ZED1_703	FĂ¤b-4
ZED1_704	Choto-1
ZED1_705	T570
ZED1_706	Lerik2-3
ZED1_707	Filet-1
ZED1_708	Stara-1
ZED1_709	Mitterberg-4-192
ZED1_710	IP-Cem-0
ZED1_711	App1-16
ZED1_712	Con-0
ZED1_713	Noveg-2
ZED1_714	Kondara
ZED1_715	Grivo-1
ZED1_716	Yeg-2
ZED1_717	Dospa-1
ZED1_718	Mer-6
ZED1_719	Lago-1
ZED1_720	Me-0
ZED1_721	Bozen-1.2
ZED1_722	Lum-0
ZED1_723	Castelfed-4-212
ZED1_724	Marce-1
ZED1_725	GrĂśn-5
ZED1_726	Ull2-5
ZED1_727	Sg-1
ZED1_728	Lebja-4
ZED1_729	Sen-0
ZED1_730	TDr-9
ZED1_731	Rome-1
ZED1_732	Moe-0
ZED1_733	Koz-2
ZED1_734	IP-Bea-0
ZED1_735	Pu2-23
ZED1_736	RLD-1
ZED1_737	Castelfed-3-208
ZED1_738	Est
ZED1_739	IP-Bus-0
ZED1_740	BI-4
ZED1_741	DraIII-1
ZED1_742	Karag-2
ZED1_743	TDr-18
ZED1_744	Panik-1
ZED1_745	LDV-18
ZED1_746	IP-Gra-0
ZED1_747	Ulies-1
ZED1_748	Westkar-4
ZED1_749	Cnt-1
ZED1_750	Ara-1
ZED1_751	Draha2
ZED1_752	Ull1-1
ZED1_753	Eden-1
ZED1_754	Melic-1
ZED1_755	RRS-7
ZED1_756	Anz-0
ZED1_757	Or-0
ZED1_758	Schip-1
ZED1_759	CHA-41
ZED1_760	DraIV_6-13
ZED1_761	LDV-46
ZED1_762	Cnt-1
ZED1_763	Mv-0
ZED1_764	IP-Mot-0
ZED1_765	Bisig-1
ZED1_766	FOR-23
ZED1_767	BĂĽ1-2
ZED1_768	Pdl-0
ZED1_769	IP-Pds-1
ZED1_770	Chaba-2
ZED1_771	Smolj-1
ZED1_772	Set-1
ZED1_773	Rakit-2
ZED1_774	MĂźh-2
ZED1_775	UKNW06-403
ZED1_776	UKNW06-481
ZED1_777	LI-OF-065
ZED1_778	Bra-1
ZED1_779	UKSE06-541
ZED1_780	627RMX-1MN4
ZED1_781	Paw-26
ZED1_782	UKSW06-240
ZED1_783	Amel-1
ZED1_784	Karag-1
ZED1_785	IP-Fue-2
ZED1_786	Uod-7
ZED1_787	Pna-17
ZED1_788	BAU-15
ZED1_789	DraIV_5-12
ZED1_790	Uk-1
ZED1_791	Aiell-1
ZED1_792	IP-Cdo-0
ZED1_793	Map-42
ZED1_794	Kos-1
ZED1_795	Nyl_13
ZED1_796	Rev-3
ZED1_797	HolA-1_1
ZED1_798	TV-4
ZED1_799	Hovdala-6
ZED1_800	Radk-2
ZED1_801	Aa-0
ZED1_802	Fr-2
ZED1_803	T840
ZED1_804	UKNW06-003
ZED1_805	Marti-1
ZED1_806	328PNA062
ZED1_807	Bak-5
ZED1_808	Ha-SP-2
ZED1_809	Bolin-1
ZED1_810	Kastel-1
ZED1_811	Sp-0
ZED1_812	UKSE06-533
