## Supplemental Table 1 for "Perturbations of the ZED1 Pseudokinase Activate Plant Immunity"

### Sheet: 1A - Entry vector clones
Supplementary Table 1 - E. coli strains propagating relevant plasmids
Category	Host strain	Vector	Insert	Brief description/notes	Source/Reference
Mutant ZED1 entry vectors
	DH5𝛼	pDONR207	ZED1	'wild-type' pseudokinase	Lewis et al. (2013) PNAS
	DH5𝛼	pDONR207	ZED1(S84Q)	acetylation site substitution	this study
	DH5𝛼	pDONR207	ZED1(T87Q)	acetylation site substitution	this study
	DH5𝛼	pDONR207	ZED1(T177Q)	acetylation site substitution	this study
	DH5𝛼	pDONR207	ZED1(S84Q T87Q)	acetylation site double mutant	this study
	DH5𝛼	pDONR207	ZED1(S84Q T177Q)	acetylation site double mutant	this study
	DH5𝛼	pDONR207	ZED1(T87Q T177Q)	acetylation site double mutant	this study
	DH5𝛼	pDONR207	ZED1(S84Q T87Q T177Q)	acetylation site triple mutant; alias "3xQ"	this study
	DH5𝛼	pDONR207	ZED1(D92E)	kinase motif; restores Lys-Glu salt-bridge	this study
	DH5𝛼	pDONR207	ZED1(N173D)	kinase motif; restores catalytic residue	this study
	DH5𝛼	pDONR207	ZED1(W193G)	kinase motif; restores 'DFG' activation loop	this study
	DH5𝛼	pDONR207	ZED1(D92E N173D)	kinase motif double mutant	this study
	DH5𝛼	pDONR207	ZED1(D92E W193G)	kinase motif double mutant	this study
	DH5𝛼	pDONR207	ZED1(N173D W193G)	kinase motif double mutant	this study
	DH5𝛼	pDONR207	ZED1(D92E N173D W193G)	kinase motif triple mutant; alias "3xK" or "EDG"	this study
	DH5𝛼	pDONR207	ZED1(V212T)	introduces a phospho/acetyl-accepting activation loop residue	this study
	DH5𝛼	pDONR207	ZED1(N173D V212T)	restored catalytic residue paired with phopho/acetyl-accepting activation loop; alias "DT"	this study
	DH5𝛼	pDONR207	ZED1(S56G,W58G,F61G)	kinase motif; restores a 'glycine-rich' loop; alias "3xG"	this study
	DH5𝛼	pDONR207	ZED1(3xG N173D)	kinase motifs; a restored a 'glycine-rich' loop combined with restored kinase active site	this study
	DH5𝛼	pDONR207	ZED1(3xG 212T)	kinase motifs; a restored a 'glycine-rich' loop combined with introduction of a phospho/acetyl-accepting activation loop residue	this study
	DH5𝛼	pDONR207	ZED1(3xG N173D V212T)	kinase motifs; a restored a 'glycine-rich' loop combined with restored active site and introduction of a phospho/acetyl-accepting activation loop residue; alias "3xG DT"	this study
PBL entry vectors
	DH5𝛼	pENTR223	PBL28		ABRC: G22660
	DH5𝛼	pDONR207	CDG1		synthesized by General Biosystems, Inc. (USA)
	DH5𝛼	pDONR207	PBL21		synthesized by General Biosystems, Inc. (USA)
	DH5𝛼	pDONR207	PBL22		synthesized by General Biosystems, Inc. (USA)
	DH5𝛼	pDONR207	PBL41		synthesized by General Biosystems, Inc. (USA)
	DH5𝛼	pDONR207	PBL23		synthesized by General Biosystems, Inc. (USA)
	DH5𝛼	pDONR207	PBS1		synthesized by General Biosystems, Inc. (USA)
	DH5𝛼	pDONR207	PBL27		synthesized by General Biosystems, Inc. (USA)
	DH5𝛼	pDONR207	PBL7		synthesized by General Biosystems, Inc. (USA)
	DH5𝛼	pENTR223	PBL5		ABRC: G19652
	DH5𝛼	pDONR207	PBL6	created from pUNI51::PBL6 (U87528)	ABRC: U87528
	DH5𝛼	pDONR207	PBL42		ABRC: U20396
	DH5𝛼	pDONR207	PBL43		synthesized by General Biosystems, Inc. (USA)
	DH5𝛼	pDONR207	PBL24		synthesized by General Biosystems, Inc. (USA)
	DH5𝛼	pDONR207	PBL25		synthesized by General Biosystems, Inc. (USA)
	DH5𝛼	pENTR223	PBL26		ABRC: G23200
	DH5𝛼	pDONR207	PBL20		synthesized by General Biosystems, Inc. (USA)
	DH5𝛼	pENTR223	PBL19		ABRC: G50474
	DH5𝛼	pDONR207	PBL37	created from pUNI51::PBL37 (U87709)	ABRC: U87709
	DH5𝛼	pENTR223	PBL38		ABRC: G23223
	DH5𝛼	pENTR223	PBL39		ABRC: G20009
	DH5𝛼	pDONR207	PBL40	created from pUNI51::PBL40 (U83689)	ABRC: U83689
	DH5𝛼	pDONR207	PBL36	created from pUNI51::PBL36 (U87341)	ABRC: U87341
	DH5𝛼	pENTR223	PBL35		ABRC: G85781
	DH5𝛼	pENTR223	PBL34		ABRC: U16432
	DH5𝛼	pENTR223	PBL16		ABRC: G15244
	DH5𝛼	pENTR223	PBL17		ABRC: GC104826
	DH5𝛼	pDONR207	PBL8		synthesized by General Biosystems, Inc. (USA)
	DH5𝛼	pENTR223	PBL15		ABRC: G21111
	DH5𝛼	pDONR207	RIPK	created from pUNI51::RIPK (U11020)	ABRC: U11020
	DH5𝛼	pDONR207	PBL13		synthesized by General Biosystems, Inc. (USA)
	DH5𝛼	pDONR207	PBL33		synthesized by General Biosystems, Inc. (USA)
	DH5𝛼	pDONR207	PBL12		ABRC: G64137
	DH5𝛼	pENTR223	PBL30		ABRC: G18406
	DH5𝛼	pDONR207	PBL31	created from pUNI51::PBL31 (U87803)	ABRC: U87803
	DH5𝛼	pDONR207	PBL32	created from pUNI51::PBL32 (U13230)	ABRC: U13230
	DH5𝛼	pENTR223	PBL29		ABRC: G23149
	DH5𝛼	pDONR207	PBL2	created from pENTR223 (GC00152)	ABRC: GC00152
	DH5𝛼	pENTR223	PBL3		ABRC: G14901
	DH5𝛼	pENTR223	PBL4		ABRC: G68323
	DH5𝛼	pDONR207	PBL18	created from pUNI51::PBL18 (U67176)	ABRC: U67176
	DH5𝛼	pENTR223	PBL9		ABRC: G20468
	DH5𝛼	pDONR207	PBL10	created from pUNI51::PBL10 (U87529)	ABRC: U87529
	DH5𝛼	pDONR207	PBL11		synthesized by General Biosystems, Inc. (USA)
	DH5𝛼	pENTR223	BIK1		ABRC: G21200
	DH5𝛼	pDONR207	PBL1	created from pENTR-SD/D-TOPO (U15926)	ABRC: U15926
Mutant PBL entry vectors
	DH5𝛼	pDONR207	PBS1(T32Q)	acetylation site substitution	this study
	DH5𝛼	pDONR207	PBS1(S244Q)	acetylation site substitution	this study
	DH5𝛼	pDONR207	PBS1(S405Q)	acetylation site substitution	this study
	DH5𝛼	pDONR207	PBS1(T32Q S244Q)	acetylation site double mutant	this study
	DH5𝛼	pDONR207	PBS1(T32Q S405Q)	acetylation site double mutant	this study
	DH5𝛼	pDONR207	PBS1(S244Q S405Q)	acetylation site double mutant	this study
	DH5𝛼	pDONR207	PBS1(T32Q S244Q S405Q)	acetylation site triple mutant	this study
	DH5𝛼	pENTR223	PBL15(S260A)	acetylation site substitution; blocks modifications	this study
	DH5𝛼	pENTR223	PBL15(S260I)	acetylation site substitution; putative acetyl-mimic	this study
	DH5𝛼	pDONR207	PBL15(S260Q)	acetylation site substitution; putative acetyl-mimic	this study
ZAR1 entry vectors
	DH5𝛼	pDONR207	ZAR1(wt)	full-length ZAR1 CDS (nucleotides 1-2556)	Lewis et al. (2010) PLoS Genetics
	DH5𝛼	pDONR207	ZAR1(∆LRR)	C-terminal truncation; nucleotides 1-1545 of the ZAR1 CDS, encoding amino acids 1-515; lacks leucine-rich repeat domain	this study
	DH5𝛼	pDONR207	ZAR1(∆CC)	N-terminal truncation; nucleotides 433-2556 of the ZAR1 CDS, encoding amino acids 145-852; lacks coiled-coil domain	this study
	DH5𝛼	pDONR207	ZAR1(CC)	isolated coiled-coil domain; nucleotides 1-432 of the ZAR1 CDS, encoding amino acids 1-144	this study
	DH5𝛼	pDONR207	ZAR1(NB-ARC)	isolated NB-ARC domain; nucleotides 433-1545 of the ZAR1 CDS, encoding amino acids 145-515	this study
	DH5𝛼	pDONR207	ZAR1(LRR)	isolated LRR domain; nucleotides 1546-2556 of the ZAR1 CDS, encoding amino acids 516-852	this study

### Sheet: 1B - Y2H Bait plasmids
Supplementary Table 1 - E. coli strains propagating relevant plasmids
Category	Host strain	Vector	Insert
Yeast two-hybrid bait plasmids
	DH5𝛼	pEG202	ZED1(wt)
	DH5𝛼	pEG202	ZED1(D92E)
	DH5𝛼	pEG202	ZED1(N173D)
	DH5𝛼	pEG202	ZED1(W193G)
	DH5𝛼	pEG202	ZED1(D92E N173D)
	DH5𝛼	pEG202	ZED1(D92E W193G)
	DH5𝛼	pEG202	ZED1(N173D W193G)
	DH5𝛼	pEG202	ZED1(D92E N173D W193G)
	DH5𝛼	pEG202	ZED1(V212T)
	DH5𝛼	pEG202	ZED1(N173D V212T)
	DH5𝛼	pEG202	ZED1(S56G,W58G,F61G )
	DH5𝛼	pEG202	ZED1(3xG N173D)
	DH5𝛼	pEG202	ZED1(3xG V212T)
	DH5𝛼	pEG202	ZED1(3xG N173D V212T)
	DH5𝛼	pEG202	ZED1(S84Q)
	DH5𝛼	pEG202	ZED1(T87Q)
	DH5𝛼	pEG202	ZED1(T177Q)
	DH5𝛼	pEG202	ZED1(S84Q T87Q)
	DH5𝛼	pEG202	ZED1(S84Q T177Q)
	DH5𝛼	pEG202	ZED1(T87Q T177Q)
	DH5𝛼	pEG202	ZED1(S84Q T87Q T177Q)
	DH5𝛼	pEG202	ZRK1/RKS1
	DH5𝛼	pEG202	ZAR1(full-length)
	DH5𝛼	pEG202	ZAR1(∆LRR)
	DH5𝛼	pEG202	ZAR1(∆CC)
	DH5𝛼	pEG202	ZAR1(CC)
	DH5𝛼	pEG202	ZAR1(NB-ARC)
	DH5𝛼	pEG202	ZAR1(LRR)

### Sheet: 1C - Y2H Prey plasmids
Supplementary Table 1 - E. coli strains propagating relevant plasmids
Category	Host strain	Vector	Insert
Yeast two-hybrid plasmids encoding prey-activation domain fusions
	DH5𝛼	pJG4-5	PBL28
	DH5𝛼	pJG4-5	CDG1
	DH5𝛼	pJG4-5	PBL21
	DH5𝛼	pJG4-5	PBL22
	DH5𝛼	pJG4-5	PBL41
	DH5𝛼	pJG4-5	PBL23
	DH5𝛼	pJG4-5	PBS1
	DH5𝛼	pJG4-5	PBL27
	DH5𝛼	pJG4-5	PBL7
	DH5𝛼	pJG4-5	PBL5
	DH5𝛼	pJG4-5	PBL6
	DH5𝛼	pJG4-5	PBL42
	DH5𝛼	pJG4-5	PBL43
	DH5𝛼	pJG4-5	PBL24
	DH5𝛼	pJG4-5	PBL25
	DH5𝛼	pJG4-5	PBL26
	DH5𝛼	pJG4-5	PBL20
	DH5𝛼	pJG4-5	PBL19
	DH5𝛼	pJG4-5	PBL37
	DH5𝛼	pJG4-5	PBL38
	DH5𝛼	pJG4-5	PBL39
	DH5𝛼	pJG4-5	PBL40
	DH5𝛼	pJG4-5	PBL36
	DH5𝛼	pJG4-5	PBL35
	DH5𝛼	pJG4-5	PBL34
	DH5𝛼	pJG4-5	PBL16
	DH5𝛼	pJG4-5	PBL17
	DH5𝛼	pJG4-5	PBL8
	DH5𝛼	pJG4-5	PBL15
	DH5𝛼	pJG4-5	RIPK
	DH5𝛼	pJG4-5	PBL13
	DH5𝛼	pJG4-5	PBL33
	DH5𝛼	pJG4-5	PBL12
	DH5𝛼	pJG4-5	PBL30
	DH5𝛼	pJG4-5	PBL31
	DH5𝛼	pJG4-5	PBL32
	DH5𝛼	pJG4-5	PBL29
	DH5𝛼	pJG4-5	PBL2
	DH5𝛼	pJG4-5	PBL3
	DH5𝛼	pJG4-5	PBL4
	DH5𝛼	pJG4-5	PBL18
	DH5𝛼	pJG4-5	PBL9
	DH5𝛼	pJG4-5	PBL10
	DH5𝛼	pJG4-5	PBL11
	DH5𝛼	pJG4-5	BIK1
	DH5𝛼	pJG4-5	PBL1
Mutant PBL15 prey plasmids
	DH5𝛼	pJG4-5	PBL15(S260A)
	DH5𝛼	pJG4-5	PBL15(S260I)
	DH5𝛼	pJG4-5	PBL15(S260Q)
Mutant PBS1 prey plasmids
	DH5𝛼	pJG4-5	PBS1(T32Q)
	DH5𝛼	pJG4-5	PBS1(S244Q)
	DH5𝛼	pJG4-5	PBS1(S405Q)
	DH5𝛼	pJG4-5	PBS1(T32Q S244Q)
	DH5𝛼	pJG4-5	PBS1(T32Q S405Q)
	DH5𝛼	pJG4-5	PBS1(S244Q S405Q)
	DH5𝛼	pJG4-5	PBS1(T32Q 244Q S405Q)

### Sheet: 1D - Yeast integration plasmids
Supplementary Table 1 - E. coli strains propagating relevant plasmids
Category	Stock_index	Host strain	Vector	Insert	Source/Reference
Yeast integration plasmids
	AHL479	DH5𝛼	pBA2262	hopZ1a(wt)	Lee, Bastedo, Youn et al. (2019) G3|genes genomes genetics
	AHL738	DH5𝛼	pBA2262	hopZ1a(C216A)	Lee, Bastedo, Youn et al. (2019) G3|genes genomes genetics
	DPB384	DH5𝛼	pBA2262	hopZ1b	this study
	AHL482/DPB109	DH5𝛼	pBA2262	hopZ2	Lee, Bastedo, Youn et al. (2019) G3|genes genomes genetics
	AHL483	DH5𝛼	pBA2262	hopZ3	Lee, Bastedo, Youn et al. (2019) G3|genes genomes genetics
	DPB644b	DH5𝛼	pBA2262	avrAC	this study
	DPB950	DH5𝛼	pBA2262	ZED1(wt)	this study
	DPB951	DH5𝛼	pBA2262	ZED1(N173D V212T)	this study

### Sheet: 1E - Plant expression plasmids
Supplementary Table 1 - E. coli strains propagating relevant plasmids
Category	Host strain	Vector	Insert	Source/Reference
Inducible plant expresssion vectors
	DH10B	pMAC14	hopZ1a	this study
	DH10B	pMAC14	ZED1(wt)	this study
	DH5a	pMAC14	ZED1(N173D)	this study
	DH5a	pMAC14	ZED1(V212T)	this study
	DH5a	pMAC14	ZED1(N173D V212T)	this study
	DH5a	pMAC14	ZED1(T177I)	this study
