## Supplemental Table 2 for "Perturbations of the ZED1 Pseudokinase Activate Plant Immunity"

### Sheet: Sheet1
Supplementary Table 2 - Bait fusion plasmid transformants of yeast strain EGY48 (MATa) and its derivatives bearing chromosomal integrations of bacterial effectors or Arabidopsis ZED1
Category	Host strain	HO locus	Vector	Insert
Untransformed yeast strain EGY48 (MATa) and derivatives with chromosomally integrated bacterial effectors or Arabidopsis ZED1 alleles
	EGY48	HO	n/a	n/a
	EGY48	HO::hopZ1a(wt)	n/a	n/a
	EGY48	HO::hopZ1a(C216A)	n/a	n/a
	EGY48	HO::hopZ1b	n/a	n/a
	EGY48	HO::hopZ2	n/a	n/a
	EGY48	HO::hopZ3	n/a	n/a
	EGY48	HO::avrAC	n/a	n/a
	EGY48	HO::ZED1(wt)	n/a	n/a
	EGY48	HO::ZED1(N173D V212T)	n/a	n/a
Bait plasmid transformants of yeast strain EGY48
	EGY48	HO	pEG202	hopZ1a(wt)
	EGY48	HO	pEG202	hopZ1a(C216A)
	EGY48	HO	pEG202	ZED1(wt)
	EGY48	HO::hopZ1a(wt)	pEG202	ZED1(wt)
	EGY48	HO::hopZ1a(C216A)	pEG202	ZED1(wt)
	EGY48	HO::hopZ1b	pEG202	ZED1(wt)
	EGY48	HO::hopZ2	pEG202	ZED1(wt)
	EGY48	HO::hopZ3(wt)	pEG202	ZED1(wt)
	EGY48	HO::avrAC(wt)	pEG202	ZED1(wt)
	EGY48	HO	pEG202	ZRK1/RKS1
	EGY48	HO::avrAC(wt)	pEG202	ZRK1/RKS1
	EGY48	HO	pEG202	ZED1(3xG)
	EGY48	HO	pEG202	ZED1(V212T)
	EGY48	HO	pEG202	ZED1(N173D V212T)
	EGY48	HO	pEG202	ZED1(N173D 3xG)
	EGY48	HO	pEG202	ZED1(V212T 3xG)
	EGY48	HO	pEG202	ZED1(N173D V212T 3xG)
	EGY48	HO::hopZ1a(wt)	pEG202	ZED1(3xG)
	EGY48	HO::hopZ1a(wt)	pEG202	ZED1(V212T)
	EGY48	HO::hopZ1a(wt)	pEG202	ZED1(N173D V212T)
	EGY48	HO::hopZ1a(wt)	pEG202	ZED1(N173D 3xG)
	EGY48	HO::hopZ1a(wt)	pEG202	ZED1(V212T 3xG)
	EGY48	HO::hopZ1a(wt)	pEG202	ZED1(N173D V212T 3xG)
	EGY48	HO	pEG202	ZED1(D92E)
	EGY48	HO	pEG202	ZED1(N173D)
	EGY48	HO	pEG202	ZED1(W193G)
	EGY48	HO	pEG202	ZED1(D92E N173D)
	EGY48	HO	pEG202	ZED1(D92E W193G)
	EGY48	HO	pEG202	ZED1(N173D W193G)
	EGY48	HO	pEG202	ZED1(3xK)
	EGY48	HO::hopZ1a(wt)	pEG202	ZED1(D92E)
	EGY48	HO::hopZ1a(wt)	pEG202	ZED1(N173D)
	EGY48	HO::hopZ1a(wt)	pEG202	ZED1(W193G)
	EGY48	HO::hopZ1a(wt)	pEG202	ZED1(D92E N173D)
	EGY48	HO::hopZ1a(wt)	pEG202	ZED1(D92E W193G)
	EGY48	HO::hopZ1a(wt)	pEG202	ZED1(N173D W193G)
	EGY48	HO::hopZ1a(wt)	pEG202	ZED1(3xK)
	EGY48	HO	pEG202	ZED1(S84Q)
	EGY48	HO	pEG202	ZED1(T87Q)
	EGY48	HO	pEG202	ZED1(T177Q)
	EGY48	HO	pEG202	ZED1(S84Q T87Q)
	EGY48	HO	pEG202	ZED1(S84Q T177Q)
	EGY48	HO	pEG202	ZED1(T87Q T177Q)
	EGY48	HO	pEG202	ZED1(3xQ)
	EGY48	HO::hopZ1a(wt)	pEG202	ZED1(S84Q)
	EGY48	HO::hopZ1a(wt)	pEG202	ZED1(T87Q)
	EGY48	HO::hopZ1a(wt)	pEG202	ZED1(T177Q)
	EGY48	HO::hopZ1a(wt)	pEG202	ZED1(S84Q T87Q)
	EGY48	HO::hopZ1a(wt)	pEG202	ZED1(S84Q T177Q)
	EGY48	HO::hopZ1a(wt)	pEG202	ZED1(T87Q T177Q)
	EGY48	HO::hopZ1a(wt)	pEG202	ZED1(3xQ)
	EGY48	HO	pEG202	ZAR1(wt)
	EGY48	HO	pEG202	ZAR1(ΔLRR)
	EGY48	HO	pEG202	ZAR1(ΔCC)
	EGY48	HO	pEG202	ZAR1(CC)
	EGY48	HO	pEG202	ZAR1(NB-ARC)
	EGY48	HO	pEG202	ZAR1(LRR)
	EGY48	HO::hopZ1a(wt)	pEG202	ZAR1(wt)
	EGY48	HO::hopZ1a(wt)	pEG202	ZAR1(ΔLRR)
	EGY48	HO::hopZ1a(wt)	pEG202	ZAR1(ΔCC)
	EGY48	HO::hopZ1a(wt)	pEG202	ZAR1(CC)
	EGY48	HO::hopZ1a(wt)	pEG202	ZAR1(NB-ARC)
	EGY48	HO::hopZ1a(wt)	pEG202	ZAR1(LRR)
	EGY48	HO::hopZ1a(C216A)	pEG202	ZAR1(wt)
	EGY48	HO::hopZ1a(C216A)	pEG202	ZAR1(ΔLRR)
	EGY48	HO::hopZ1a(C216A)	pEG202	ZAR1(ΔCC)
	EGY48	HO::hopZ1a(C216A)	pEG202	ZAR1(CC)
	EGY48	HO::hopZ1a(C216A)	pEG202	ZAR1(NB-ARC)
	EGY48	HO::hopZ1a(C216A)	pEG202	ZAR1(LRR)
	EGY48	HO::ZED1(wt)	pEG202	ZAR1(wt)
	EGY48	HO::ZED1(wt)	pEG202	ZAR1(ΔLRR)
	EGY48	HO::ZED1(wt)	pEG202	ZAR1(ΔCC)
	EGY48	HO::ZED1(N173D V212T)	pEG202	ZAR1(wt)
	EGY48	HO::ZED1(N173D V212T)	pEG202	ZAR1(ΔLRR)
	EGY48	HO::ZED1(N173D V212T)	pEG202	ZAR1(ΔCC)
