## Supplemental Table 3 for "Perturbations of the ZED1 Pseudokinase Activate Plant Immunity"

### Sheet: Sheet1
Supplementary Table 3 - Prey fusion plasmid transformants of yeast strain RFY206/pSH18-34 (MatA) and its derivatives bearing chromosomal integrations of Arabidopsis ZED1
Category	Host strain	HO locus	Vector	Insert
Untransformed yeast strains (MatA)
	RFY206/pSH18-34	HO
	RFY206/pSH18-35	HO::ZED1(wt)
Prey plasmid transformants of RFY206/pSH18-34 (MatA)
	RFY206/pSH18-34	HO	pJG4-5	PBL28
	RFY206/pSH18-34	HO	pJG4-5	CDG1
	RFY206/pSH18-34	HO	pJG4-5	PBL21
	RFY206/pSH18-34	HO	pJG4-5	PBL22
	RFY206/pSH18-34	HO	pJG4-5	PBL41
	RFY206/pSH18-34	HO	pJG4-5	PBL23
	RFY206/pSH18-34	HO	pJG4-5	PBS1
	RFY206/pSH18-34	HO	pJG4-5	PBL27
	RFY206/pSH18-34	HO	pJG4-5	PBL7
	RFY206/pSH18-34	HO	pJG4-5	PBL5
	RFY206/pSH18-34	HO	pJG4-5	PBL6
	RFY206/pSH18-34	HO	pJG4-5	PBL42
	RFY206/pSH18-34	HO	pJG4-5	PBL43
	RFY206/pSH18-34	HO	pJG4-5	PBL24
	RFY206/pSH18-34	HO	pJG4-5	PBL25
	RFY206/pSH18-34	HO	pJG4-5	PBL26
	RFY206/pSH18-34	HO	pJG4-5	PBL20
	RFY206/pSH18-34	HO	pJG4-5	PBL19
	RFY206/pSH18-34	HO	pJG4-5	PBL37
	RFY206/pSH18-34	HO	pJG4-5	PBL38
	RFY206/pSH18-34	HO	pJG4-5	PBL39
	RFY206/pSH18-34	HO	pJG4-5	PBL40
	RFY206/pSH18-34	HO	pJG4-5	PBL36
	RFY206/pSH18-34	HO	pJG4-5	PBL35
	RFY206/pSH18-34	HO	pJG4-5	PBL34
	RFY206/pSH18-34	HO	pJG4-5	PBL16
	RFY206/pSH18-34	HO	pJG4-5	PBL17
	RFY206/pSH18-34	HO	pJG4-5	PBL8
	RFY206/pSH18-34	HO	pJG4-5	PBL15
	RFY206/pSH18-34	HO	pJG4-5	RIPK
	RFY206/pSH18-34	HO	pJG4-5	PBL13
	RFY206/pSH18-34	HO	pJG4-5	PBL33
	RFY206/pSH18-34	HO	pJG4-5	PBL12
	RFY206/pSH18-34	HO	pJG4-5	PBL30
	RFY206/pSH18-34	HO	pJG4-5	PBL31
	RFY206/pSH18-34	HO	pJG4-5	PBL32
	RFY206/pSH18-34	HO	pJG4-5	PBL29
	RFY206/pSH18-34	HO	pJG4-5	PBL2
	RFY206/pSH18-34	HO	pJG4-5	PBL3
	RFY206/pSH18-34	HO	pJG4-5	PBL4
	RFY206/pSH18-34	HO	pJG4-5	PBL18
	RFY206/pSH18-34	HO	pJG4-5	PBL9
	RFY206/pSH18-34	HO	pJG4-5	PBL10
	RFY206/pSH18-34	HO	pJG4-5	PBL11
	RFY206/pSH18-34	HO	pJG4-5	BIK1
	RFY206/pSH18-34	HO	pJG4-5	PBL1
Mutant PBL15 bait plasmids in RFY206/pSH18-34
	RFY206/pSH18-34	HO	pJG4-5	PBL15(S260A)
	RFY206/pSH18-34	HO	pJG4-5	PBL15(S260I)
	RFY206/pSH18-34	HO	pJG4-5	PBL15(S260Q)
Mutant PBS1 bait plasmids in RFY206/pSH18-34
	RFY206/pSH18-34	HO	pJG4-5	PBS1(wt)
	RFY206/pSH18-34	HO	pJG4-5	PBS1(T32Q)
	RFY206/pSH18-34	HO	pJG4-5	PBS1(S244Q)
	RFY206/pSH18-34	HO	pJG4-5	PBS1(S405Q)
	RFY206/pSH18-34	HO	pJG4-5	PBS1(T32Q S244Q)
	RFY206/pSH18-34	HO	pJG4-5	PBS1(T32Q S405Q)
	RFY206/pSH18-34	HO	pJG4-5	PBS1(S244Q S405Q)
	RFY206/pSH18-34	HO	pJG4-5	PBS1(T32Q S244Q S405Q)
Prey plasmid transformants of RFY206/pSH18-34 (MatA) with integrated ZED1
	RFY206/pSH18-34	HO::ZED1(wt)	pJG4-5	PBL21
	RFY206/pSH18-35	HO::ZED1(wt)	pJG4-5	PBL22
	RFY206/pSH18-36	HO::ZED1(wt)	pJG4-5	PBS1
	RFY206/pSH18-37	HO::ZED1(wt)	pJG4-5	PBL3
	RFY206/pSH18-38	HO::ZED1(wt)	pJG4-5	PBL4
	RFY206/pSH18-39	HO::ZED1(wt)	pJG4-5	PBL18
	RFY206/pSH18-40	HO::ZED1(wt)	pJG4-5	PBL9
	RFY206/pSH18-41	HO::ZED1(wt)	pJG4-5	PBL13
	RFY206/pSH18-42	HO::ZED1(wt)	pJG4-5	PBL5
	RFY206/pSH18-43	HO::ZED1(wt)	pJG4-5	PBL8
	RFY206/pSH18-44	HO::ZED1(wt)	pJG4-5	PBL15
	RFY206/pSH18-45	HO::ZED1(wt)	pJG4-5	PBL17
	RFY206/pSH18-46	HO::ZED1(wt)	pJG4-5	PBL27
