## Supplemental Table 4 for "Perturbations of the ZED1 Pseudokinase Activate Plant Immunity"

### Sheet: Sheet1
Supplementary Table 4 - Agrobacterium strains used to transform N. benthamiana and Arabidopsis
Category	Host strain	Vector	Insert	Source/Reference
Agrobacterium strains carrying pMAC14-derived, dexamethasone-inducible expression vectors
	GV3101	pMAC14	hopZ1a	this study
	GV3101	pMAC14	ZED1(wt)	this study
	GV3101	pMAC14	ZED1(N173D)	this study
	GV3101	pMAC14	ZED1(V212T)	this study
	GV3101	pMAC14	ZED1(N173D V212T)	this study
	GV3101	pMAC14	ZED1(T177I)	this study
Agrobacterium strains carrying vectors for virus-induced gene silencing (VIGS)
	GV2260	pYL192	TRV1	generously provided by Maël Baudin & Jennifer D. Lewis
	GV2260	pYL156	TRV2::NbPDS	generously provided by Maël Baudin & Jennifer D. Lewis
	GV2260	pYL156	TRV2::NbZAR1	generously provided by Maël Baudin & Jennifer D. Lewis
	GV2260	pYL156	TRV2::GUS	generously provided by Maël Baudin & Jennifer D. Lewis
