## Supplemental Table 5 for "Perturbations of the ZED1 Pseudokinase Activate Plant Immunity"

### Sheet: Sheet1
Supplementary Table 5 - Oligonucleotide sequences used for site-directed mutagenesis
** Codons targeted for mutagenesis are underlined and highlighted in bold font; the specific nucleotide changes introduced are highlighted in red
Category	Oligo name	Oligo sequence
Kinase motif substitutions
	ZED1(3xG)_F	ctccgaaagccgaattatcggcagcgggggatacggcatatggtacaaaggcgta
	ZED1(3xG)_R	tacgcctttgtaccatatgccgtatcccccgctgccgataattcggctttcggag
	ZED1(D92E)_F	cacagaagcgtatagagaaatctctgtatcctctcag
	ZED1(D92E)_R	ctgagaggatacagagatttctctatacgcttctgtg
	ZED1(N173D)_F	cagagactatagtccatcgggatataaatccgacgaacatt
	ZED1(N173D)_R	aatgttcgtcggatttatatcccgatggactatagtctctg
	ZED1(W193G)_F	gcgaagctttctgatttcgggttctgtgttgcaatac
	ZED1(W193G)_R	gtattgcaacacagaacccgaaatcagaaagcttcgc
	ZED1(V212T)_F	tgtagaagatgatgtgaaaggtacgattggttttgttgatccggac
	ZED1(V212T)_R	gtccggatcaacaaaaccaatcgtacctttcacatcatcttctaca
Acetylation site glutamine substitutions
	ZED1(S84Q)_F	gaaatggtcgagtcaaaatctccaaagcttcacagaagcgtataga
	ZED1(S84Q)_R	tctatacgcttctgtgaagctttggagattttgactcgaccatttc
	ZED1(T87Q)_F	cgagtcaaaatctctcaagcttccaagaagcgtatagagatatctctg
	ZED1(T87Q)_R	cagagatatctctatacgcttcttggaagcttgagagattttgactcg
	ZED1(T177Q)_F	tatagtccatcggaatataaatccgca
	ZED1(T177Q)_R	ccaattctcatcaatgaaaatgttctg
	ZED1(S84Q_T87Q)_F	cgagtcaaaatctccaaagcttccaagaagcgtatagagatatctctg
	ZED1(S84Q_T87Q)_R	cagagatatctctatacgcttcttggaagcttgtgagattttgactcg
	PBS1(T32Q)_F	ggtcagaagaaacaatcacaaccgcaggtatccaataacatatctggactc
	PBS1(T32Q)_R	gagtccagatatgttattggatacctgcggttgtgattgtttcttctgacc
	PBS1(S244Q)_F	taaactcggaccaacgggagacaaacagcatgtctccactagagt
	PBS1(S244Q)_R	actctagtggagacatgctgtttgtctcccgttggtccgagttta
	PBS1(S405Q)_F	gggaagtaaattcgatttagaaggtcaggagaaagaagattcaccgagagaga
	PBS1(S405Q)_R	tctctctcggtgaatcttctttctcctgaccttctaaatcgaatttacttccc
	PBL15(S260Q)_F	gaaggatccaaacaacatgtcacaact
	PBL15(S260Q)_R	agttgtgacatgttgtttggatccttc
Acdtylation site isoleucine substitutions
	PBL15(S260I)_F	gaaggatccaaaattcatgtcacaact
	PBL15(S260I)_R	agttgtgacatgaattttggatccttc
	ZED1(T177I) F	ggaatataaatccgattaacattttcattg
	ZED1(T177I) R	caatgaaaatgttaatcggatttatattcc
Actylation site alanine substitution
	PBL15(S260A)_F	gaaggatccaaagctcatgtcacaact
	PBL15(S260A)_R	agttgtgacatgagctttggatccttc
