## Supplemental Table 6 for "Perturbations of the ZED1 Pseudokinase Activate Plant Immunity"

### Sheet: Sheet1
	C-spine residues					R-spine residues
	PKA	ZED1	ZRK1	PBL2		PKA	ZED1	ZRK1	PBL2
	﻿V57	﻿W63	﻿W74	﻿V100		﻿L95	S96	S111	﻿Y143
	A70	S74	M85	T111		L106	I109	L123	L155
	M128	L130	M145	L177		Y164	H171	H189	Y217
	L172	I179	V197	I225		F185	F192	L210	F238
	I173	F180	F198	L226		D220	D231	D250	D278
	I174	I181	L199	L227
	L227	V238	C257	V285
	M231	L242	I261	L289
